# Proteomic and Transcriptomic Profiling Identifies Mediators of Anchorage-Independent Growth and Roles of Inhibitor of Differentiation Proteins in Invasive Lobular Breast Cancer

**DOI:** 10.1101/543132

**Authors:** Nilgun Tasdemir, Kai Ding, Kevin M. Levine, Tian Du, Emily A. Bossart, Adrian V. Lee, Nancy E. Davidson, Steffi Oesterreich

## Abstract

**BACKGROUND:** Invasive lobular carcinoma (ILC) is a histological subtype of breast cancer with distinct molecular and clinical features from the more common subtype invasive lobular carcinoma (IDC). We have previously shown that human ILC cells lines have a remarkably unique ability to grow in ultra-low attachment (ULA) suspension cultures as compared to IDC cells, the mediators of which remain unknown.

**METHODS:** Using flow cytometry and immunoblotting in human ILC and IDC cell lines, we measured levels of apoptosis and cell proliferation in attached (2D) and suspension (ULA) cultures. siRNA-mediated knockdown and pharmacological inhibitors were utilized to assess the effects of known regulators of anchorage-independence. Reverse Phase Protein Arrays and RNA-Sequencing were performed to identify novel proteomic and transcriptomic mediators of ULA growth in ILC cells.

**RESULTS:** We show that human ILC cell lines exhibit enhanced anoikis resistance and cell proliferation in ULA cultures as compared to IDC cells. Transient restoration of E-cadherin did not impact the 2D or ULA growth of human ILC cell lines, while transient E-cadherin knockdown in IDC cells partially rescued their growth defect in ULA culture. Inhibition of the Rho/ROCK, p120-catenin or YAP/Hippo pathways previously implicated in anoikis resistance did not have a major effect on the ULA growth of ILC cells. Proteomic comparison of ILC and IDC cell lines identified unique induction of PI3K/Akt and p90-RSK pathways in ULA culture in ILC cells. Transcriptional profiling uncovered unique upregulation of the Inhibitors of Differentiation family transcription factors *ID1* and *ID3* in ILC ULA culture, the knockdown of which diminished anchorage-independent growth. We find that *ID1* and *ID3* expression is higher in human ILC tumors as compared to IDC and correlated with a worse disease-specific survival uniquely in the ILC cohort.

**CONCLUSION:** Our comprehensive study of 2D and ULA growth in human ILC cell lines revealed anoikis resistance, cell proliferation and novel mediators of anchorage-independence and provides possible mechanistic insights and clinical implications for metastatic dissemination of ILC. High expression in human ILC tumors and association with clinical outcome implicate *ID1* and *ID3* as novel drivers and therapeutic targets for lobular breast cancer.
