## Supplemental Tables S1 for "Proteomic and Transcriptomic Profiling Identifies Mediators of Anchorage-Independent Growth and Roles of Inhibitor of Differentiation Proteins in Invasive Lobular Breast Cancer"

### Sheet: Antibodies
Table S1.
List of antibodies used
Antibody	Manufacturer	Catalog Number	Dilution
E-Cadherin	BD Biosciences	610182	1:1000
PARP	Cell Signaling Technologies	9542	1:1000
p120	BD Biosciences	610134	1:1000
ROCK1	Cell Signaling Technologies	4035	1:1000
YAP	Abcam	52771	1:1000
FAK	Cell Signaling Technologies	13009	1:1000
pY397-FAK	Cell Signaling Technologies	8556	1:1000
Akt	Cell Signaling Technologies	9272	1:1000
pT308-Akt	Cell Signaling Technologies	13038	1:1000
pS473-Akt	Cell Signaling Technologies	9271	1:1000
mTOR	Cell Signaling Technologies	2983	1:1000
pS2448-mTOR	Cell Signaling Technologies	2971	1:1000
p70-S6K	Cell Signaling Technologies	2708	1:1000
pT389-p70-S6K	Cell Signaling Technologies	9205	1:1000
S6	Cell Signaling Technologies	2217	1:1000
pS235/S236-S6	Cell Signaling Technologies	4858	1:1000
p44-42-MAPK	Cell Signaling Technologies	9102	1:1000
pT202/Y204-MAPK	Cell Signaling Technologies	9101	1:1000
pS380-p90RSK	Cell Signaling Technologies	12032	1:1000
ID1	Biocheck	BCH-1/195-14	1:1000
ID3	Biocheck	BCH-4/17-3	1:1000
β-Actin	Sigma-Aldrich	A5441	1:50000

### Sheet: primers
Table S1.
List of primers used
Primer	Manufacturer	Sequence (5'-3')
ID1-Forward	Sigma-Aldrich	CAGCCAGTCGCCAAGAAT
ID1-Reverse	Sigma-Aldrich	ACAGACAGCGCACCACCT
ID3-Forward	Sigma-Aldrich	GGCCTGAAGAGCCAGAGC
ID3-Reverse	Sigma-Aldrich	TGGAGAGCAGCCACTCCT
GAPDH-Forward	Sigma-Aldrich	CAGCGACACCCACTCCTC
GAPDH-Reverse	Sigma-Aldrich	TGAGGTCCACCACCCTGT
